# The genomic landscape of early stage ovarian high grade serous carcinoma

**DOI:** 10.1101/2021.05.05.440631

**Authors:** Z. Cheng, H. Mirza, D.P. Ennis, P. Smith, L. Morrill Gavarró, C. Sokota, G. Giannone, T. Goranova, T. Bradley, A. Piskorz, M. Lockley, the BriTROC-1 Investigators^, B. Kaur, N. Singh, L.A. Tookman, J. Krell, J. McDermott, G. Macintyre, F. Markowetz, J.D. Brenton, I.A. McNeish

**Author notes:** to whom correspondence should be addressed: Professor Iain McNeish, Imperial College London, IRDB Building, Hammersmith Hospital, W12 0NN. equal contribution (H. Mirza, D.P. Ennis). The BriTROC Investigators are listed in the Supplementary information. **Statement of translational relevance** To determine whether early stage ovarian high grade serous carcinoma (HGSC) represents a distinct sub-population, we collected samples from 45 patients with early stage HGSC to identify potential short genomic variants and copy number differences, with comparison to a cohort of 51 late-stage cases. We found no significant differences in somatic mutations or focal copy number (CN) between early stage and late stage cohorts. There was, however, a significant difference in both ploidy and copy number signature exposures between early and late stage samples, with greater ploidy and signature 4 exposure in late stage cases. Unsupervised hierarchical clustering revealed three clusters that were prognostic. Together, our data suggest that early and late stage HGSC share fundamental genomic features but that late stage disease appears to evolve from early stage, with the appearance of high ploidy and whole genome duplication.

## Abstract

**Purpose:** High grade serous carcinoma (HGSC) is the commonest type of ovarian cancer. Nearly all HGSC cases are diagnosed at late stage and it is not clear whether early stage HGSC has unique characteristics compared to late stage tumours.

**Experimental Design:** We analysed samples from 45 patients with FIGO stage I - IIA HGSC - 40 from the pathology archives of three large UK cancer centres and 5 from the BriTROC-1 study. We performed shallow whole genome sequencing (sWGS) and targeted next generation sequencing to investigate somatic mutations and copy number alterations. We compared results to 51 stage IIIC/IV HGSC patients from the BriTROC-1 study.

**Results:** There was no difference in median age between the early stage (median 61.3 years, range 40-84) and late stage (median 62.3 years, range 34-76) patients at diagnosis. *TP53* mutations were near-universal (92% early stage, 100% late stage samples) and there were no significant differences in the rates of other somatic mutations, including *BRCA1* and *BRCA2*, or focal copy number alterations between early- and late-stage cohorts. There were also no unique amplifications or deletions in either cohort. However, median ploidy was greater in late stage (median 3.1) than early stage (median 2.0) samples. In addition, there were higher numbers of breakpoints per 10MB and per chromosome arm and higher absolute copy number in late stage than early stage cohorts; early stage samples had longer segment length. Overall copy number signature exposures were significantly different between early and late stage samples with greater signature 3 exposure in early stage and greater signature 4 in late stage. Both simplex plot and unsupervised hierarchical clustering suggested that a subset of late stage samples retain early stage appearances with high signature 3 and co-clustering with the early stage samples

**Conclusions:** These data suggest that there are no unique mutations or focal copy number alterations in early stage HGSC. However, whole genome duplication is significantly more common in late-stage disease, suggesting evolution during disease progression. However, a subset of late stage HGSC retains early-stage features, which are associated with improved overall survival.
