## Supplementary Table 1 for "The genomic landscape of early stage ovarian high grade serous carcinoma"

### Sheet: early_stage_cohort
patient_ID	IM_no	stage	Diag_age	OS (months)	Event
ES_001	IMPCO-0001	1a	63.9	10.0603	0
ES_003	IMPCO-0005	1c	59.3151	NA	NA
ES_007	IMPCO-0015	1c	84	109.282	0
ES_009	IMPCO-0018	1c	69.9644	69.2712	0
ES_010	IMPCO-0020	1c	51	89.3918	0
ES_011	IMPCO-0022	1a	60.8712	NA	1
ES_012	IMPCO-0024	1c	60.4	125.885	0
ES_013	IMPCO-0026	1c	81.6411	84.1315	0
ES_014	IMPCO-0028	1b	67.9068	87.0576	0
ES_015	IMPCO-0030	1c	76.5507	85.348	0
ES_017	IMPCO-0060	1c	42.6164	85.9726	0
ES_018	IMPCO-0061	1c	71.2932	118.06	0
ES_019	IMPCO-0063	1c	84.6329	NA	1
ES_020	IMPCO-0065	1c	48.3479	93.5343	0
ES_021	IMPCO-0067	1c	47.3945	80.9754	0
ES_037	IMPCO-0087	2a	67	42.6504	0
ES_038	IMPCO-0088	2a	82	56.6261	0
ES_039	IMPCO-0089	1c	48	28.2144	0
ES_040	IMPCO-0091	2a	60	40.0131	0
ES_047	IMPCO-0103	2a	81	27.6146	1
ES_022	IMPCO-0071	1c	49.8438	NA	1
ES_023	IMPCO-0072	1c	49.5288	NA	0
ES_024	IMPCO-0073	1c	66.8712	NA	0
ES_027	IMPCO-0074	2a	58.8658	52.9102	0
ES_028	IMPCO-0076	2a	40.3233	43.2095	0
ES_029	IMPCO-0077	1b	57.4356	37.7836	0
ES_030	IMPCO-0078	1c	42.8548	NA	NA
ES_031	IMPCO-0079	2a	61.4164	31.4699	0
ES_032	IMPCO-0080	1b	42.8658	17.8231	0
ES_033	IMPCO-0083	2a	69.5534	NA	NA
ES_034	IMPCO-0084	2a	61.3342	14.9951	0
ES_035	IMPCO-0085	1c	67.7041	14.5676	0
ES_036	IMPCO-0086	2a	52.3014	26.9648	0
ES_041	IMPCO-0093	1c	73.8575	0.854795	0
ES_042	IMPCO-0094	1c	81.1616	31.6932	0
ES_043	IMPCO-0096	2a	59.2301	17.4904	0
ES_044	IMPCO-0098	1c	55.6685	6.60822	0
ES_048	IMPCO-0104	1a	73.6137	12.1315	0
ES_049	IMPCO-0106	1c	77.989	32.8767	0
ES_050	IMPCO-0107	2a	53.0493	8.02192	0
BRITROC-46	IM_92	2a	47.2	122.441	0
BRITROC-55	IM_101	1c	53.5	105.445	0
BRITROC-115	IM_180	1c	65.4	88.1754	0
BRITROC-187	IM_277	1a	74.4	46.6274	1
BRITROC-260	IM_426	2a	67.6	77.2603	1

### Sheet: late_stage_cohort
patient_ID	IM_no	stage	Diag_age	OS (months)	Event
BRITROC-101	IM_202	3c	68	24.8301	1
BRITROC-103	IM_282	4	76	63.9781	1
BRITROC-105	IM_211	3c	61.8247	91.8658	1
BRITROC-106	IM_326	3c	66	80.5562	1
BRITROC-107	IM_153	3c	53	34.6849	1
BRITROC-11	IM_25	3c	74	73.0521	1
BRITROC-113	IM_155	4	58	65.5233	1
BRITROC-114	IM_186	3c	65	40.2411	1
BRITROC-124	IM_214	3c	63	66.7069	0
BRITROC-13	IM_33	3c	69	80.6466	1
BRITROC-135	IM_193	3c	65	17.0384	1
BRITROC-139	IM_196	3c	66	47.0137	1
BRITROC-141	IM_169	3c	45	43.9315	1
BRITROC-146	IM_255	3c	57	48.8301	1
BRITROC-147	IM_198	4	74	21.8055	1
BRITROC-156	IM_220	3c	65.1452	70.0356	1
BRITROC-161	IM_352	3c	49.8466	31.1014	1
BRITROC-170	IM_243	3c	51.6356	48.863	0
BRITROC-172	IM_269	3c	51.6932	61.2247	0
BRITROC-185	IM_357	3c	44.4329	143.54	0
BRITROC-192	IM_360	3c	45.7863	54.9699	0
BRITROC-194	IM_361	4	71.5726	45.1808	0
BRITROC-199	IM_319	3c	57.3726	70.6932	0
BRITROC-2	IM_5	3c	73	27.189	1
BRITROC-206	IM_298	3c	64.0438	22.9562	1
BRITROC-209	IM_295	3c	40.1616	47.3836	0
BRITROC-218	IM_332	4	33.9699	34.3315	1
BRITROC-224	IM_348	3c	68.0603	31.0027	0
BRITROC-23	IM_56	3c	42.2877	111.616	0
BRITROC-234	IM_399	4	62.2521	10.463	1
BRITROC-241	IM_423	4	50.7644	41.7863	0
BRITROC-248	IM_403	4	54.0027	27.3945	1
BRITROC-250	IM_372	3c	73.4767	40.1836	0
BRITROC-252	IM_388	3c	40.3808	32.8192	0
BRITROC-255	IM_385	3c	58.1644	24.8959	1
BRITROC-256	IM_381	3c	59.1096	51.526	1
BRITROC-268	IM_411	3c	58.0356	31.8	1
BRITROC-3	IM_7	3c	71	27.3863	1
BRITROC-30	IM_68	4	50	25.0192	1
BRITROC-34	IM_323	3c	75	23.6055	1
BRITROC-37	IM_81	3c	50	44.4904	1
BRITROC-5	IM_18	3c	49	60.2959	1
BRITROC-61	IM_108	3c	70	101.852	0
BRITROC-65	IM_113	3c	70	83.5808	0
BRITROC-67	IM_115	3c	62.3014	91.274	1
BRITROC-68	IM_116	3c	51	48.7315	1
BRITROC-69	IM_117	3c	76	38.211	1
BRITROC-74	IM_124	3c	64	126.477	0
BRITROC-9	IM_23	3c	47	74.5973	1
BRITROC-92	IM_143	3c	65	30.2877	1
BRITROC-99	IM_149	4	63	65.4904	0
